# A single-cell transcriptomic atlas maps cerebellar astrocyte diversity and uncovers the transcriptional code underlying their maturation trajectories

**DOI:** 10.1101/2025.07.17.665323

**Authors:** Valentina Cerrato, Giacomo Turrini, Ilaria Vitali, Bilian Xiong, Laura Solanelles-Farré, Andrea Lopes, Elia Magrinelli, Riccardo Bocchi, Magdalena Götz, Judith Fischer-Sternjak, Enrica Boda, Annalisa Buffo, Ludovic Telley

## Abstract

Astrocytes are increasingly recognized as key regulators of neural circuit development and function, with mounting evidence revealing substantial heterogeneity within and across brain regions. Yet, the full extent of this diversity and its developmental mechanisms remain poorly understood. To address this, we leveraged the uniqueness of the mouse cerebellum, which hosts well-defined astrocyte types and established progenitor pools. Through complementary multi-modal omic approaches, including single-cell RNA sequencing, spatial transcriptomics, trajectory inference, clonal lineage reconstruction, and gene expression and regulatory network analyses, we systematically dissected the molecular diversity and ontogenesis of cerebellar astrocytes. We identified known types and uncovered new subtypes with functional specialization, inferring their developmental trajectories from multiple embryonic niches and postnatal progenitor sources with fate divergence, convergence, and restriction. We further predicted a hierarchical transcriptional regulator code governing this diversification, operating at multiple levels: distinct regulatory modules i) reflect embryonic regionalization and lineage; ii) determine broad astroglial identity; specify iii) Bergmann versus non-Bergmann fates; and guide iv) astrocyte type and v) subtype acquisition. Our findings map and temporally organize transcriptional programs that capture key determinants of astrocyte fate, integrating them along defined trajectories toward diverse astrocyte identities. This high-resolution framework for cerebellar glial diversification offers a model to be challenged across other brain regions.
