## Supplementary Table 1 for "A single-cell transcriptomic atlas maps cerebellar astrocyte diversity and uncovers the transcriptional code underlying their maturation trajectories"

### Sheet: Transcriptome Datasets
10X run	Sample ID	Experiment type	Stage of injection	Age of collection	Region	Multiplexing	Chemistry	Sample type	FACS sorting	Pooled samples	Strain	Dataset	Note
FC	FC	WT	N/A	P56	Deep crb	N/A	3' RNA	nuclei	NeuN-PE neg	2	hGFAPeGFP	Adult
CB	CB	WT	N/A	P56	Deep crb	N/A	3' RNA	nuclei	N/A	2	C57BL/6	Adult
DC	DC	WT	N/A	P0	Deep crb Vermis Hemispheres	By region and sample	3' RNA	nuclei	N/A	2	hGFAPeGFP	Postnatal
DCN	DCN1	WT	N/A	P0	CN_dentate CN_fastigial CN_interposed	By region	3' RNA	nuclei	N/A	3	CD1	Postnatal
E11_FT_P0	E11_FT_P0	Flash tag	E11	P0	N/A	N/A	3' RNA	nuclei	N/A	2	CD1	Postnatal
E12_FT_P0	E12_FT_P0	Flash tag	E12	P0	N/A	N/A	3' RNA	nuclei	N/A	2	CD1	Postnatal
E13_FT_P0	E13_FT_P0	Flash tag	E13	P0	N/A	N/A	3' RNA	nuclei	N/A	2	CD1	Postnatal
E14_FT_P0	E14_FT_P0	Flash tag	E14	P0	N/A	N/A	3' RNA	nuclei	N/A	2	CD1	Postnatal
E15_FT_P0	E15_FT_P0	Flash tag	E15	P0	N/A	N/A	3' RNA	nuclei	N/A	2	CD1	Postnatal
												Postnatal
												Postnatal
lnp6	lnp6	Tracker-seq	E11	P4	N/A	N/A	3' RNA	cells	eGFP	4	CD1	Postnatal
lnp8	lnp8	Tracker-seq	E11	P4	N/A	N/A	3' RNA	cells	eGFP	2	CD1	Postnatal
lnp7	lnp7	Tracker-seq	E14	P4	N/A	N/A	3' RNA	cells	eGFP	5	CD1	Postnatal
lnp11	lnp11	Tracker-seq	E14	P5	N/A	N/A	3' RNA	cells	eGFP	5	CD1	Postnatal
lnp10c1	lnp10c1	Tracker-seq	E11	P23	N/A	N/A	3' RNA	cells	eGFP	1	CD1	Postnatal	Same sample split into two 10x wells
lnp10c2	lnp10c2								eGFP			Postnatal
MC	MC	WT	N/A	P11	Hem1_Ant Hem1_Cent Hem1_Post Hem2_Ant Hem2_Post Hem3_Ant Hem3_Post Ver_Ant Ver_Cent Ver_Post	By region	3' RNA	nuclei	N/A	1	CD1	Postnatal
OC	OC	WT	N/A	P23	Hem1_Ant Hem1_Cent Hem1_Post Hem2_Ant Hem2_Post Hem3_Ant Hem3_Post Ver_Ant Ver_Cent Ver_Post	By region	3' RNA	nuclei	N/A	1	CD1	Postnatal
muA	muA	WT	N/A	P0	Hem1_Ant Hem1_Cent Hem1_Post Hem2_Ant Hem2_Post Hem3 Ver_Ant Ver_Cent Ver_Post Deep crb	By region	Multiome	nuclei	N/A	1	CD1	Postnatal
muB	muB	WT	N/A	P7	Hem1_Ant Hem1_Cent Hem1_Post Hem2_Ant Hem2_Post Hem3_Ant Hem3-Post Ver_Ant Ver_Cent Ver_Post Deep crb	By region	Multiome	nuclei	N/A	1	CD1	Postnatal
muC	muC	WT	N/A	P11	Hem1_Ant Hem1_Cent Hem1_Post Hem2_Ant Hem2_Post Hem3_Ant Hem3-Post Ver_Ant Ver_Cent Ver_Post Deep crb	By region	Multiome	nuclei	N/A	1	CD1	Postnatal
muD	muD	WT	N/A	P4	Hem1_Ant Hem1_Cent Hem1_Post Hem2_Ant Hem2_Post Hem3_Ant Hem3-Post Ver_Ant Ver_Cent Ver_Post Deep crb	By region	Multiome	nuclei	N/A	1	CD1	Postnatal
muE	muE	WT	N/A	P16	Hem1_Ant Hem1_Cent Hem1_Post Hem2_Ant Hem2_Post Hem3_Ant Hem3-Post Ver_Ant Ver_Cent Ver_Post Deep crb	By region	Multiome	nuclei	N/A	1	CD1	Postnatal
muF	muF	WT	N/A	P23	Hem1_Ant Hem1_Cent Hem1_Post Hem2_Ant Hem2_Post Hem3_Ant Hem3-Post Ver_Ant Ver_Cent Ver_Post Deep crb	By region	Multiome	nuclei	N/A	1	CD1	Postnatal
MuNB	MuNB	WT	N/A	P0	N/A	N/A	Multiome	nuclei	N/A	1	C57BL/6	Postnatal
MuNDc	MuNDc	WT	N/A	P0	N/A	N/A	Multiome	nuclei	N/A	1	C57BL/6	Postnatal
MuNEc	MuNEc	WT	N/A	P7	N/A	N/A	Multiome	nuclei	N/A	1	C57BL/6	Postnatal
muNCP	muNCP16	WT	N/A	P16	N/A	By age	Multiome	nuclei	N/A	1	C57BL/6	Postnatal
	muNCP30	WT	N/A	P30	N/A			nuclei	N/A	1	C57BL/6	Postnatal
NAc	NAc	WT	N/A	P7	N/A	N/A	3' RNA	nuclei	N/A	1	C57BL/6	Postnatal
NBc	NBc	WT	N/A	P16	N/A	N/A	3' RNA	nuclei	N/A	1	C57BL/6	Postnatal
NEc	NEc	WT	N/A	P30	N/A	N/A	3' RNA	nuclei	N/A	1	C57BL/6	Postnatal
