## Supplementary Table 7 for "A single-cell transcriptomic atlas maps cerebellar astrocyte diversity and uncovers the transcriptional code underlying their maturation trajectories"

### Sheet: Foglio1
	Slc1a3_cl4	Granule_cells	Oligodendrocytes	Slc1a3_cl0	Interneurons	Slc1a3_cl7	UBC	Slc1a3_cl3	Slc1a3_cl1	DCN_Glut	Slc1a3_cl6	Purkinje	Slc1a3_cl19	Slc1a3_cl17	Ependymal	DCN_GABA
Slc1a3_cl4	1	-0.249112	-0.161001	0.97146	0.846153	-0.0556696	-0.661377	0.0819203	0.0246488	-0.355409	0.412887	0.00540698	0.483899	0.849454	-0.133727	-0.602571
Granule_cells	-0.249112	1	-0.0985523	-0.290896	-0.194259	0.625987	0.542188	0.0273055	-0.0711205	0.498177	0.0692036	-0.176126	-0.083633	-0.287792	0.101174	0.231596
Oligodendrocytes	-0.161001	-0.0985523	1	-0.128119	-0.170479	0.426972	-0.350444	0.0526814	0.493986	0.112754	0.192696	-0.00888454	-0.366005	-0.37067	0.0883911	0.23682
Slc1a3_cl0	0.97146	-0.290896	-0.128119	1	0.85585	-0.081574	-0.68041	0.0815722	0.0592806	-0.405815	0.367769	-0.0291558	0.398327	0.900364	-0.128516	-0.518381
Interneurons	0.846153	-0.194259	-0.170479	0.85585	1	0.0545207	-0.561861	0.274381	0.104649	-0.290191	0.523687	0.0280182	0.598475	0.673989	-0.125557	-0.489613
Slc1a3_cl7	-0.0556696	0.625987	0.426972	-0.081574	0.0545207	1	-0.0517208	0.405181	0.275956	0.580383	0.486142	0.083846	-0.21865	-0.276776	0.149992	0.116835
UBC	-0.661377	0.542188	-0.350444	-0.68041	-0.561861	-0.0517208	1	-0.209842	-0.410429	0.223453	-0.614797	-0.462181	0.0823587	-0.480855	-0.0463524	0.498217
Slc1a3_cl3	0.0819203	0.0273055	0.0526814	0.0815722	0.274381	0.405181	-0.209842	1	0.287463	0.0105884	0.182687	0.0252837	-0.0246872	-0.130758	-0.0146994	-0.11273
Slc1a3_cl1	0.0246488	-0.0711205	0.493986	0.0592806	0.104649	0.275956	-0.410429	0.287463	1	0.163609	0.249353	0.133432	-0.151743	-0.207106	0.701864	-0.115304
DCN_Glut	-0.355409	0.498177	0.112754	-0.405815	-0.290191	0.580383	0.223453	0.0105884	0.163609	1	0.344632	0.361992	-0.261832	-0.435361	0.563388	0.190553
Slc1a3_cl6	0.412887	0.0692036	0.192696	0.367769	0.523687	0.486142	-0.614797	0.182687	0.249353	0.344632	1	0.689405	-0.0326551	0.17491	0.142944	-0.268358
Purkinje	0.00540698	-0.176126	-0.00888454	-0.0291558	0.0280182	0.083846	-0.462181	0.0252837	0.133432	0.361992	0.689405	1	-0.395195	-0.0184959	0.225612	-0.325734
Slc1a3_cl19	0.483899	-0.083633	-0.366005	0.398327	0.598475	-0.21865	0.0823587	-0.0246872	-0.151743	-0.261832	-0.0326551	-0.395195	1	0.276734	-0.143346	-0.292748
Slc1a3_cl17	0.849454	-0.287792	-0.37067	0.900364	0.673989	-0.276776	-0.480855	-0.130758	-0.207106	-0.435361	0.17491	-0.0184959	0.276734	1	-0.180066	-0.45711
Ependymal	-0.133727	0.101174	0.0883911	-0.128516	-0.125557	0.149992	-0.0463524	-0.0146994	0.701864	0.563388	0.142944	0.225612	-0.143346	-0.180066	1	-0.0665035
DCN_GABA	-0.602571	0.231596	0.23682	-0.518381	-0.489613	0.116835	0.498217	-0.11273	-0.115304	0.190553	-0.268358	-0.325734	-0.292748	-0.45711	-0.0665035	1
