## Supplementary Table 9 for "A single-cell transcriptomic atlas maps cerebellar astrocyte diversity and uncovers the transcriptional code underlying their maturation trajectories"

### Sheet: Foglio1
		Astrocyte subtypes
		BG_arch	BG_Mybpc1	BG_Npy	BG_Kcnip4	GLA_arch		CNA_Gpc5	WMA_Pgm5		WMA_Npy	GLA_WMA_Pde10a
Linked Features	Regionalization	En1, En2	En1, En2	En1, En2	En1, En2	En1, En2	Dbx2, Gbx2, Klf5	Dbx2, Gbx2, Klf5	En1, En2	Dbx2, Gbx2, Klf5	En1, En2	En1, En2
	Lineage fingerprint	Klf3	Klf3	Klf3	Barhl1, Barhl2, Eomes, Etv1, Otx2, Uncx	Klf3			Klf3		Klf3 onset: Barhl1, Barhl2, Eomes, Etv1, Otx2, Uncx	Barhl1, Barhl2, Eomes, Etv1, Otx2, Uncx
	Fundamental astroglial subclass	Pou3f3 , Elk3 , Atf3, Foxo1, Nfkb1, Nfia, Hes1 , Hes5 , Rara , Rxra , Rxrg, Etv4, Etv5 Novel candidates: Zic3 , Bcl6 , Ikzf2 , Maf, Pdlim5
	Bergmann or Astro	Gli1, Smad3	Gli1, Smad3	Gli1, Smad3	Gli1, Smad3	Stat1, Stat3		Stat1, Stat3	Stat1, Stat3		Stat1, Stat3	Stat1, Stat3
	Astrocyte type/subtype			Jun, Jund, Fos, Klf6, Ybx1, Egr1, Sox1, Msx2				Foxb1, Ar	Irf1		Irf1, Jun, Jund, Fos, Klf6, Ybx1, Egr1
